# DeeplyTough: Learning Structural Comparison of Protein Binding Sites

**DOI:** 10.1101/600304

**Authors:** Martin Simonovsky, Joshua Meyers

## Abstract

**Motivation:** Protein binding site comparison (pocket matching) is of importance in drug discovery. Identification of similar binding sites can help guide efforts for hit finding, understanding polypharmacology and characterization of protein function. The design of pocket matching methods has traditionally involved much intuition, and has employed a broad variety of algorithms and representations of the input protein structures. We regard the high heterogeneity of past work and the recent availability of large-scale benchmarks as an indicator that a data-driven approach may provide a new perspective.

**Results:** We propose DeeplyTough, a convolutional neural network that encodes a three-dimensional representation of protein binding sites into descriptor vectors that may be compared efficiently in an alignment-free manner by computing pairwise Euclidean distances. The network is trained with supervision: (i) to provide similar pockets with similar descriptors, (ii) to separate the descriptors of dissimilar pockets by a minimum margin, and (iii) to achieve robustness to nuisance variations. We evaluate our method using three large-scale benchmark datasets, on which it demonstrates excellent performance for held-out data coming from the training distribution and competitive performance when the trained network is required to generalize to datasets constructed independently.

**Availability:** https://github.com/BenevolentAI/DeeplyTough
