## Supplementary Material for "DeeplyTough: Learning Structural Comparison of Protein Binding Sites"

### Sheet: tough_split1_false_positives
	gt	gt_pair_ligsim	gt_pair_seqsim	gt_pair_strsim	pocket1	pocket2	score	pdb1_ccs	pdb2_ccs
1	FALSE	0.079365	0.179	0.33675	2ht7A/2ht7A_out/pockets/pocket0_atm.pdb	4eqfA/4eqfA_out/pockets/pocket0_atm.pdb	-5.66e-05	['G39']	[]
2	FALSE	0.128571	0.185	0.26607	3f8dC/3f8dC_out/pockets/pocket0_atm.pdb	4w9xA/4w9xA_out/pockets/pocket4_atm.pdb	-5.78e-05	['FAD', 'SO4', 'ACY']	['EDO', '3JW']
3	FALSE	0.142857	0.208	0.34043	3vrhA/3vrhA_out/pockets/pocket2_atm.pdb	4rubE/4rubE_out/pockets/pocket0_atm.pdb	-5.89e-05	['ZN', 'BCN']	['MG', 'CAP', 'FMT']
4	FALSE	0.135135	0.213	0.27629	1fhvA/1fhvA_out/pockets/pocket0_atm.pdb	4w9xA/4w9xA_out/pockets/pocket4_atm.pdb	-6.44e-05	['MG', 'OSB']	['EDO', '3JW']
5	FALSE	0.15625	0.179	0.30994	3ctlB/3ctlB_out/pockets/pocket0_atm.pdb	1cy6A/1cy6A_out/pockets/pocket2_atm.pdb	-6.98e-05	['S6P', 'MG']	['PO4', 'T3P']
6	FALSE	0.131148	0.175	0.26719	3f8dC/3f8dC_out/pockets/pocket0_atm.pdb	1fhvA/1fhvA_out/pockets/pocket0_atm.pdb	-8.36e-05	['FAD', 'SO4', 'ACY']	['MG', 'OSB']
7	FALSE	0.069767	0.238	0.38937	2qbwA/2qbwA_out/pockets/pocket0_atm.pdb	3kydB/3kydB_out/pockets/pocket1_atm.pdb	-9.71e-05	[]	['EDO', 'ZN', 'VMX']
8	FALSE	0.079365	0.26	0.38617	3pjtA/3pjtA_out/pockets/pocket0_atm.pdb	4zlaD/4zlaD_out/pockets/pocket2_atm.pdb	-0.000103962	['C2E']	['ZN', 'NA', 'BCT', 'BES']
9	FALSE	0.071429	0.201	0.3354	2qbwA/2qbwA_out/pockets/pocket0_atm.pdb	2zjlA/2zjlA_out/pockets/pocket0_atm.pdb	-0.000116435	[]	['F1L']
10	FALSE	0.078125	0.226	0.27287	3b50A/3b50A_out/pockets/pocket0_atm.pdb	4eqfA/4eqfA_out/pockets/pocket0_atm.pdb	-0.000123988	['SLB']	[]
11	FALSE	0.116279	0.239	0.28428	4zlaD/4zlaD_out/pockets/pocket2_atm.pdb	3kydB/3kydB_out/pockets/pocket1_atm.pdb	-0.00012508	['ZN', 'NA', 'BCT', 'BES']	['EDO', 'ZN', 'VMX']
12	FALSE	0.083333	0.222	0.29776	2ddwB/2ddwB_out/pockets/pocket0_atm.pdb	2qbwA/2qbwA_out/pockets/pocket0_atm.pdb	-0.000127609	['PXL']	[]
13	FALSE	0.093333	0.152	0.28702	2qbwA/2qbwA_out/pockets/pocket0_atm.pdb	1daeA/1daeA_out/pockets/pocket1_atm.pdb	-0.000144114	[]	['IKT']
14	FALSE	0.128205	0.207	0.34259	3pqdF/3pqdF_out/pockets/pocket1_atm.pdb	2zjlA/2zjlA_out/pockets/pocket0_atm.pdb	-0.000150541	['FBP', 'NAD']	['F1L']
15	FALSE	0.046154	0.223	0.35583	3qt6B/3qt6B_out/pockets/pocket0_atm.pdb	4eqfA/4eqfA_out/pockets/pocket0_atm.pdb	-0.000154711	['2P0']	[]
16	FALSE	0.077922	0.25	0.30202	2ozrD/2ozrD_out/pockets/pocket0_atm.pdb	3frqA/3frqA_out/pockets/pocket0_atm.pdb	-0.000161623	['ZN', 'CA', 'GG1', 'HAE']	['ERY', 'GOL', 'CL']
17	FALSE	0.111111	0.178	0.27886	2zjlA/2zjlA_out/pockets/pocket0_atm.pdb	3kydB/3kydB_out/pockets/pocket1_atm.pdb	-0.00017595	['F1L']	['EDO', 'ZN', 'VMX']
18	FALSE	0.171429	0.191	0.32405	1cy6A/1cy6A_out/pockets/pocket2_atm.pdb	3qt6B/3qt6B_out/pockets/pocket0_atm.pdb	-0.000202446	['PO4', 'T3P']	['2P0']
19	FALSE	0.142857	0.187	0.36325	4zlaD/4zlaD_out/pockets/pocket2_atm.pdb	2qbwA/2qbwA_out/pockets/pocket0_atm.pdb	-0.000208287	['ZN', 'NA', 'BCT', 'BES']	[]
20	FALSE	0.056604	0.17	0.27165	3pjtA/3pjtA_out/pockets/pocket0_atm.pdb	2qbwA/2qbwA_out/pockets/pocket0_atm.pdb	-0.000233373	['C2E']	[]
21	FALSE	0.142857	0.264	0.35771	2zjlA/2zjlA_out/pockets/pocket0_atm.pdb	1daeA/1daeA_out/pockets/pocket1_atm.pdb	-0.000253759	['F1L']	['IKT']
22	FALSE	0.061728	0.179	0.32814	3pqdF/3pqdF_out/pockets/pocket1_atm.pdb	2qbwA/2qbwA_out/pockets/pocket0_atm.pdb	-0.000259398	['FBP', 'NAD']	[]
23	FALSE	0.066667	0.25	0.29181	3vrhA/3vrhA_out/pockets/pocket2_atm.pdb	1cy6A/1cy6A_out/pockets/pocket2_atm.pdb	-0.000272769	['ZN', 'BCN']	['PO4', 'T3P']
24	FALSE	0.083333	0.206	0.36154	3ap1B/3ap1B_out/pockets/pocket0_atm.pdb	3frqA/3frqA_out/pockets/pocket0_atm.pdb	-0.000300211	['A3P', 'GOL']	['ERY', 'GOL', 'CL']
25	FALSE	0.195122	0.244	0.36442	1id8A/1id8A_out/pockets/pocket0_atm.pdb	4w9xA/4w9xA_out/pockets/pocket4_atm.pdb	-0.000301015	['FOP', 'DBI']	['EDO', '3JW']
26	FALSE	0.179487	0.238	0.31782	4zlaD/4zlaD_out/pockets/pocket2_atm.pdb	2zjlA/2zjlA_out/pockets/pocket0_atm.pdb	-0.000301074	['ZN', 'NA', 'BCT', 'BES']	['F1L']
27	FALSE	0.125	0.159	0.37465	3ctlB/3ctlB_out/pockets/pocket0_atm.pdb	3vrhA/3vrhA_out/pockets/pocket2_atm.pdb	-0.000302538	['S6P', 'MG']	['ZN', 'BCN']
28	FALSE	0.017857	0.194	0.32967	3pjtA/3pjtA_out/pockets/pocket0_atm.pdb	3vrhA/3vrhA_out/pockets/pocket2_atm.pdb	-0.000304171	['C2E']	['ZN', 'BCN']
29	FALSE	0.103448	0.224	0.36613	3ctlB/3ctlB_out/pockets/pocket0_atm.pdb	4eqfA/4eqfA_out/pockets/pocket0_atm.pdb	-0.000317362	['S6P', 'MG']	[]
30	FALSE	0.131579	0.217	0.28986	4zlaD/4zlaD_out/pockets/pocket2_atm.pdb	4rubE/4rubE_out/pockets/pocket0_atm.pdb	-0.00033126	['ZN', 'NA', 'BCT', 'BES']	['MG', 'CAP', 'FMT']

### Sheet: tough_split1_false_negatives
	gt	gt_pair_ligsim	gt_pair_seqsim	gt_pair_strsim	pocket1	pocket2	score	pdb1_ccs	pdb2_ccs
1	TRUE	0.87931	0.158	0.39084	2beiA/2beiA_out/pockets/pocket0_atm.pdb	2wyaB/2wyaB_out/pockets/pocket2_atm.pdb	-1.4964	['ACO']	['HMG', 'GOL']
2	TRUE	1	0.196	0.37461	3ixsC/3ixsC_out/pockets/pocket4_atm.pdb	2ichA/2ichA_out/pockets/pocket0_atm.pdb	-1.486	['EDO', 'NHE']	['SO4', 'NHE', 'GOL']
3	TRUE	0.933333	0.177	0.36599	5bpqB/5bpqB_out/pockets/pocket2_atm.pdb	4q22A/4q22A_out/pockets/pocket0_atm.pdb	-1.4513	['NAG', 'CL']	['NAG', 'ACT', 'GOL']
4	TRUE	1	0.17	0.32042	1eb8A/1eb8A_out/pockets/pocket0_atm.pdb	1g1rC/1g1rC_out/pockets/pocket2_atm.pdb	-1.40516	['MPD']	['SIA', 'GAL', 'MAG', 'FUC', 'CA', 'MRD']
5	TRUE	1	0.296	0.39578	4qlcC/4qlcC_out/pockets/pocket1_atm.pdb	1zb7A/1zb7A_out/pockets/pocket0_atm.pdb	-1.3971	['CIT']	['ZN', 'FLC']
6	TRUE	1	0.172	0.38193	4qlcC/4qlcC_out/pockets/pocket1_atm.pdb	3rcmA/3rcmA_out/pockets/pocket0_atm.pdb	-1.39609	['CIT']	['ZN', 'CIT', 'ACT']
7	TRUE	0.87931	0.211	0.39591	2beiA/2beiA_out/pockets/pocket0_atm.pdb	2fa0A/2fa0A_out/pockets/pocket2_atm.pdb	-1.39008	['ACO']	['HMG']
8	TRUE	0.846154	0.195	0.36268	2cybA/2cybA_out/pockets/pocket0_atm.pdb	1nwzA/1nwzA_out/pockets/pocket0_atm.pdb	-1.34957	['TYR']	['HC4']
9	TRUE	0.7	0.19	0.32408	1a8uB/1a8uB_out/pockets/pocket1_atm.pdb	2cfeA/2cfeA_out/pockets/pocket1_atm.pdb	-1.34123	['SO4', 'BEZ']	['ALA', 'PRO', 'GOL']
10	TRUE	1	0.14	0.35171	3gz7A/3gz7A_out/pockets/pocket0_atm.pdb	3i71B/3i71B_out/pockets/pocket1_atm.pdb	-1.3409	['CIT']	['FLC']
11	TRUE	0.923077	0.188	0.32111	2cybA/2cybA_out/pockets/pocket0_atm.pdb	4albC/4albC_out/pockets/pocket0_atm.pdb	-1.33294	['TYR']	['HC4']
12	TRUE	0.857143	0.171	0.34495	4qlcC/4qlcC_out/pockets/pocket1_atm.pdb	5fy8A/5fy8A_out/pockets/pocket1_atm.pdb	-1.33232	['CIT']	['NI', 'ZN', 'N81', 'DMS', 'EDO']
13	TRUE	0.933333	0.166	0.29687	4fp8A/4fp8A_out/pockets/pocket1_atm.pdb	4q22A/4q22A_out/pockets/pocket0_atm.pdb	-1.33174	['NAG', 'ZN']	['NAG', 'ACT', 'GOL']
14	TRUE	1	0.182	0.32146	1afwA/1afwA_out/pockets/pocket0_atm.pdb	1g1rC/1g1rC_out/pockets/pocket2_atm.pdb	-1.32614	['MRD']	['SIA', 'GAL', 'MAG', 'FUC', 'CA', 'MRD']
15	TRUE	0.807692	0.215	0.2349	1dbjB/1dbjB_out/pockets/pocket0_atm.pdb	4p6xC/4p6xC_out/pockets/pocket0_atm.pdb	-1.29316	['AE2']	['HCY']
16	TRUE	1	0.14	0.37935	1v2bB/1v2bB_out/pockets/pocket3_atm.pdb	4nfuA/4nfuA_out/pockets/pocket0_atm.pdb	-1.28911	['GLC', 'SO4']	['BGC', 'IPA', 'EPE']
17	TRUE	1	0.173	0.35848	1jf8A/1jf8A_out/pockets/pocket0_atm.pdb	4jodA/4jodA_out/pockets/pocket0_atm.pdb	-1.28598	['BCT', 'K', 'TRS']	['TRS']
18	TRUE	1	0.189	0.26421	4zocB/4zocB_out/pockets/pocket4_atm.pdb	4nfuA/4nfuA_out/pockets/pocket0_atm.pdb	-1.27616	['GOL', 'MG', 'BGC']	['BGC', 'IPA', 'EPE']
19	TRUE	0.857143	0.207	0.39155	3f2eA/3f2eA_out/pockets/pocket1_atm.pdb	5fy8A/5fy8A_out/pockets/pocket1_atm.pdb	-1.27529	['CIT']	['NI', 'ZN', 'N81', 'DMS', 'EDO']
20	TRUE	1	0.201	0.27546	4jpqA/4jpqA_out/pockets/pocket2_atm.pdb	3vibD/3vibD_out/pockets/pocket0_atm.pdb	-1.27398	['CXS', 'SO4']	['PO4', 'CXS']
21	TRUE	0.762712	0.281	0.38258	2beiA/2beiA_out/pockets/pocket0_atm.pdb	1jxzC/1jxzC_out/pockets/pocket2_atm.pdb	-1.2655	['ACO']	['CA', 'BCA', 'PO4']
22	TRUE	0.933333	0.228	0.37	2qtsE/2qtsE_out/pockets/pocket1_atm.pdb	2gooC/2gooC_out/pockets/pocket2_atm.pdb	-1.24511	['NAG', 'CL', 'MAL']	['NDG']
23	TRUE	1	0.174	0.32324	3dmoB/3dmoB_out/pockets/pocket0_atm.pdb	1g1rC/1g1rC_out/pockets/pocket2_atm.pdb	-1.24199	['ZN', 'MRD', 'PO4']	['SIA', 'GAL', 'MAG', 'FUC', 'CA', 'MRD']
24	TRUE	0.8	0.189	0.39455	3qf3D/3qf3D_out/pockets/pocket0_atm.pdb	1ho3B/1ho3B_out/pockets/pocket2_atm.pdb	-1.24051	['LMR', 'MLT']	['ASP']
25	TRUE	0.7	0.215	0.28808	3r9tB/3r9tB_out/pockets/pocket0_atm.pdb	2cfeA/2cfeA_out/pockets/pocket1_atm.pdb	-1.23588	['BEZ']	['ALA', 'PRO', 'GOL']
26	TRUE	1	0.148	0.38031	4qlcC/4qlcC_out/pockets/pocket1_atm.pdb	2b5uC/2b5uC_out/pockets/pocket2_atm.pdb	-1.22925	['CIT']	['CIT']
27	TRUE	1	0.167	0.37223	2p6wA/2p6wA_out/pockets/pocket0_atm.pdb	3gz7A/3gz7A_out/pockets/pocket0_atm.pdb	-1.22058	['MN', 'FLC']	['CIT']
28	TRUE	0.703704	0.148	0.39061	2o7iA/2o7iA_out/pockets/pocket0_atm.pdb	2fpdC/2fpdC_out/pockets/pocket1_atm.pdb	-1.22025	['CBI']	['SO4', 'TRE']
29	TRUE	1	0.153	0.32473	3dmoB/3dmoB_out/pockets/pocket0_atm.pdb	5ea1A/5ea1A_out/pockets/pocket1_atm.pdb	-1.21958	['ZN', 'MRD', 'PO4']	['MRD', 'MPD']
30	TRUE	1	0.184	0.31428	4ichB/4ichB_out/pockets/pocket0_atm.pdb	4pc1C/4pc1C_out/pockets/pocket1_atm.pdb	-1.21821	['BME', 'B3P', 'BR', 'EDO']	['PO4', 'GOL', 'PB', 'TRS']
